# BtuJ1, a novel surface-exposed B_12_-binding protein in *Bacteroidetes*, functions as an extracellular vitamin reservoir that enhances fitness

**DOI:** 10.1101/2025.07.01.662609

**Authors:** Javier Abellon-Ruiz, Raul Pacheco-Gomez, Jessica Watts, Adam Hart, Robert H. Hirt, Arnaud Baslé, Bert van den Berg

## Abstract

The acquisition of vitamin B_12_ and related cobamides is a key determinant for the fitness of *Bacteroidetes* in the gut. Depending on the species, this uptake process relies on one to four transport systems centered on conserved core outer membrane (OM) complexes composed of the TonB-dependent transporter BtuB and the surface-exposed lipoprotein BtuG. Additionally, the surface-exposed lipoprotein BtuH, although not tightly associated with the BtuBG complex, contributes to cobamide uptake and provides a fitness advantage. Here, we report the functional and structural characterization of BtuJ1 from *Bacteroides thetaiotaomicron (B. theta)*, a novel B_12_-binding lipoprotein. Under limiting B_12_ conditions, BtuJ1 is the most abundant component among the three B_12_-transport systems encoded by *B. theta*. BtuJ1 is surface exposed and binds vitamin B_12_ and cobinamide (an intermediate in B_12_ biosynthesis) with low nM affinity, conferring a fitness advantage in B_12_-limited environments. *In vitro* B_12_ transfer experiments suggest a role for BtuJ1 as an extracellular reservoir for B_12_, expanding the functionalities of the diverse group of accessory OM proteins employed by *Bacteroides* to scavenge this essential cofactor in the competitive environment of the human gut.

**IMPORTANCE:** Understanding how key molecules support bacterial colonization of the human GI tract is essential to rationalize the structure of the complex microbial community inhabiting the distal gut. The Bacteroidetes are one of the dominant phyla in this environment. Given that most Bacteroidetes cannot make vitamin B_12_ but depend on it for growth, the fitness of many species likely depends on the acquisition of vitamin B_12_. Unlike the classical model bacterium *Escherichia coli*, which encodes a single OM B_12_ transporter, the genomes of Bacteroidetes often encode multiple uptake systems comprising a heterogeneous repertoire of surface-exposed lipoproteins. These proteins may assist OM assemblies for vitamin B_12_ transport that provide fitness advantages *in vivo*.
