## Supplementary material for "BtuJ1, a novel surface-exposed B_12_-binding protein in *Bacteroidetes*, functions as an extracellular vitamin reservoir that enhances fitness": Table S3

### Sheet: Sheet1
Table S3 - Strains and Primers
Strains
Bacteroides thetaiotaomicron strains	Source
Bt VPI-5482 ∆tdk	Koropatkin et al. 2008
Bt ∆tdk ∆locus2 ∆bt2093-95 (parental strain)	This study
Bt ∆tdk ∆locus2 ∆bt2093-95 ∆btuJ1	This study
Bt ∆tdk ∆locus2 ∆bt2093-95 ∆btuJ1 att1::pNBU2_Tet_WTpromoter::btuJ1-6His_BC20	This study
Bt ∆tdk btuJ1-6His	This study
Bt ∆tdk susA-6His	This study
Bt ∆tdk ∆locus2	Degnan et al., 2014
Bt ∆tdk ∆locus2 ∆bt2093-95 att1::pNBU2_Tet_BC18	This study
Bt ∆tdk ∆locus2 ∆bt2093-95 ∆btuJ1 att1::pNBU2_Tet_BC20	This study
Escherichia coli strains	Source
E. coli S17-1 l pir (thi pro hdsR hdsM+ recA, chromosomal insertion of RP4-2(Tc::Mu Km::Tn7) , AmpS)	Simon et al. 1983
E. coli CC118 λ pir (phoA20 thi-1 rspE rpoB argE (Am) recA1) BAA-2428	Cebolla et al. 2001
E. coli TOP10	Invitrogen
E. coli BL21 (DE3)	Invitrogen
Plasmids	Source
pET-28b+	Studier, F. W., & Moffatt, B. A. (1986).
pExchange_tdk	Koropatkin et al. 2008
pNBU2_Tet	Martens et al. 2008
pNBU2_Tet_BC18	Degnan et al., 2014
pNBU2_Tet_BC20	Degnan et al., 2014
pET28 btuJ1-6xHis	This study
pET28 btuG2-6xHis	Abellon et al., 2023
pET28 btuH2 103-593 6xHis	Putnam, Abellon-Ruiz et al., 2022
pExchange ∆btuJ1	This study
pExchange btuJ1-6xHis	This study
pExchange susA-6xHis	This study
pExchange ∆locus2	Degnan et al., 2014
pExchange ∆bt2093-95	this study
pNBU2_Tet_WTpromoter::btuJ1-6His_BC20	this study
Primers
Purpose	Name	Sequence
btuJ1 expression in pET-28 C-term 6xHis tag	Bt14911FowNco	ACGCCCATGGGCAGTGATGATGATGAGAAAATGG
	Bt14911RevXho	ACGCCTCGAGTTTTTCGATGAGGGTGATACCGTC
Deletion btuJ1 into pExchange	PstIDEL1491	GCGTGCCTGCACGGCTTCTCTGCCGGACAGG
	1491SOE3	GGTCAATTTTATTCAGGTGAACGGTGCTATTTAGTTCTCGAAATGTAAATCCTCTAC
	1491SOE5	GTAGAGGATTTACATTTCGAGAACTAAATAGCACCGTTCACCTGAATAAAATTGACC
	XbaIDEL1491	CAATCCTCTAGACCAGTGCGATGGCGTGCCGTCC
Deletion of bt2093-2095	PstIDEL3genesL3	GCGTGCCTGCAGTCGTAAGTACGCGTGTTCCG
	3genesLSOE3	TTATTATCGGGATTTTGTTTTCTTTTTCAATAAATTCCAAGGATTCTCAATTGTCTC
	3genesLSOE5	GAGACAATTGAGAATCCTTGGAATTTATTGAAAAAGAAAACAAAATCCCGATAATAATAAAG
	XbaIDEL3genesL3	CAATCCTCTAGAGTTCCGGTATGGACCTGTTCGC
Fusion of WT promoter to btuJ1 for cloning into pNUB2_Tet	Plocus1BF_upPstI	ACGCCTGCAGAAAGCTGTTCAAAGTCATGG
	locus1BR	GATAACTTTTTCATTTTTGCTTTCATTGTTTTCTTTCAGTCTGTTCATAATG
	1491Ffus	CATTATGAACAGACTGAAAGAAAACAATGAAAGCAAAAATGAAAAAGTTATC
	1491HisFfusRXbaI	ACGCTCTAGATTATTTTTCGATGAGGGTGATACACGCTCTAGATTAATGGTGATGGTGATGGTGTCCACCTCCTTTTTCGATGAGGGTGATACCG
susA 6xhis C-term tag into pExchange	SusAR_uptag	ACGCGTCGACACAGCAGACTCGCTTATCCGAAG
	SusAR_uptag	TTAATGGTGATGGTGATGGTGTCCACCTCCAAAGGATAAAAGGTATATTTCACG
	SusAF_downtag	GGAGGTGGACACCATCACCATCACCATTAATAAGTTCACTTCAACTTATATTTATC
	SusAR_downBamHI	ACGCGGATCCCAAACTGAGAATGCTCTTCCTTG
qPCR of barcoded strains	F Bt BC18	TTGAATTTTACCTTCCCAGTGTCC
	F Bt BC20	GAGTGCGTACAGGTTTAATATAGG
	R Universal primer for barcode amplification	CACAATATGAGCAACAAGGAATCC
btuJ1 6xHis C-term into pExchange		gene synthesis (Eurofins)
